# Variation in mutation, recombination, and transposition rates in *Drosophila melanogaster* and *Drosophila simulans*

**DOI:** 10.1101/2022.09.12.507595

**Authors:** Yiguan Wang, Paul McNeil, Rashidatu Abdulazeez, Marta Pascual, Susan E. Johnston, Peter D. Keightley, Darren J. Obbard

## Abstract

Mutation, recombination, and transposition occurring during meiosis provide the variation on which natural selection can act and the rates at which they occur are important parameters in models of evolution. The *de novo* mutation rate determines levels of genetic diversity, responses to ongoing selection, and levels of genetic load. Recombination breaks up haplotypes and reduces the effects of linkage, helping to spread beneficial alleles and purge deleterious ones. Transposable elements (TE) selfishly replicate themselves through the genome, imposing fitness costs on the host and introducing complex mutations that can affect gene expression and give rise to new genes. However, even for key evolutionary models such as *Drosophila melanogaster* and *D. simulans* few estimates of these parameters are available, and we have little idea of how rates vary between individuals, sexes, populations, or species. Here, we provide direct estimates of mutation, recombination, and transposition rates and their variation in a West African and a European population of *D. melanogaster* and a European population of *D. simulans*. Across 89 flies, we observe 58 single nucleotide mutations, 286 crossovers, and 89 TE insertions. Compared to the European *D. melanogaster*, we find the West African population has a lower mutation rate (1.67 *vs*. 4.86 × 10^−9^ site^−1^ gen^−1^) and transposition rate (8.99 *vs*. 23.36 × 10^−5^ copy^−1^ gen^−1^), but a higher recombination rate (3.44 *vs*. 2.06 cM/Mb). The European *D. simulans* population has a similar mutation rate to European *D. melanogaster* but a significantly higher recombination rate and a lower but not significantly different transposition rate. Overall, we find paternal-derived mutations are more frequent than maternal ones in both species.

**Highlights:**

- *De novo* mutation rates are 1.67 × 10^−9^ site^−1^ gen^−1^ (95% HPD CI: 0.54 – 3.14 × 10^−9^), 4.86 × 10^−9^ site^−1^ gen^−1^ (2.11 – 8.02 × 10^−9^), and 4.51 × 10^−9^ site^−1^ gen^−1^ (1.94 – 7.75 × 10^−9^) for the West African *D. melanogaster*, the European *D. melanogaster* and the European *D. simulans* population, respectively.
- In females, recombination rates in the absence of large genomic inversions are 3.44 cM/Mb (2.72 – 4.18), 2.06 cM/Mb (1.57 - 2.57), and 3.04 cM/Mb (2.45 - 3.73) for the three populations, respectively. There was no strong evidence of recombination observed in males.
- Mutations (SNMs and indels) are male-biased.
- The West African *D. melanogaster* population has a lower TE activity than the other populations and *CMC-Transib* is the dominant active TE. The European *D. melanogaster* population has multiple active TEs: *Gypsy, CMC-Transib, Pao, Jockey* and *hAT-hobo*; while in European *D. simulans*, they are *Gypsy, CMC-Transib, Pao, hAT-hobo, Copia* and *TcMar-Mariner*.
