## supplementary table S1 for "Variation in mutation, recombination, and transposition rates in *Drosophila melanogaster* and *Drosophila simulans*"

### Sheet: Sheet1
SNMs
POPULATION	FAM	callable_sites	mutations	mutation_rate
Dmel(West Africa)	fam01	1013346873	4	3.95e-09
	fam05	1016414704	0	0
	fam15	1005060523	2	1.99e-09
	fam18	996717298	1	1e-09
	fam23	992023730	1	1.01e-09
	fam25	1000416262	1	1e-09
Dmel(Europe)	fam27	1019273753	11	1.08e-08
	fam28	1033454417	3	2.9e-09
	fam29	1024146419	7	6.84e-09
	fam30	1039254085	2	1.92e-09
	fam32	1025097271	4	3.9e-09
	fam34	827669954	0	0
Dsim(Europe)	fam25	894952202	2	2.23e-09
	fam26	927205321	3	3.24e-09
	fam27	942135005	9	9.55e-09
	fam28	851978167	1	1.17e-09
	fam29	942947684	3	3.18e-09
	fam31	900401315	4	4.44e-09
indels
POPULATION	FAM	callable_sites	mutations(count)	mutation_rate
Dmel(West Africa)	fam01	1029933038	deletion(1)	9.70937e-10
	fam05	1044537550	0	0
	fam15	1039862375	0	0
	fam18	1027865736	deletion(1)	9.7289e-10
	fam23	1002215826	0	0
	fam25	984348948	0	0
Dmel(Europe)	fam27	1078636132	0	0
	fam28	1062914100	insertion(1)	9.4081e-10
	fam29	1061151008	insertion(1)+deletion(1)	1.88475e-09
	fam30	1075754146	0	0
	fam32	1074469425	0	0
	fam34	835570339	0	0
Dsim(Europe)	fam25	923998144	0	0
	fam26	941228876	deletion(1)	1.06244e-09
	fam27	952408521	deletion(1)	1.04997e-09
	fam28	951991937	insertion(1)	1.05043e-09
	fam29	951840852	0	0
	fam31	957728510	deletion(1)	1.04414e-09
