## supplementary table S2 for "Variation in mutation, recombination, and transposition rates in *Drosophila melanogaster* and *Drosophila simulans*"

### Sheet: Sheet1
		inversion genotype
samples	sex	In(2L)t	In(3R)K	In(3L)P	In(2R)Ns	In(3R)C	In(3R)Mo	In(3R)Payne
dmeE_27_F0	F	0/1	0/0	0/0	0/0	0/0	0/0	0/0
dmeE_27_M0	M	0/0	0/0	0/0	0/0	0/0	0/0	0/0
dmeE_28_F0	F	0/0	0/0	0/0	0/0	0/0	0/0	0/0
dmeE_28_M0	M	0/0	0/0	0/0	0/0	0/0	0/0	0/0
dmeE_29_F0	F	0/1	0/0	0/0	0/0	0/0	0/0	0/0
dmeE_29_M0	M	0/1	0/0	0/1	0/0	0/0	0/0	0/0
dmeE_30_F0	F	0/0	0/0	0/0	0/0	0/0	0/0	0/0
dmeE_30_M0	M	0/0	0/0	0/0	0/0	0/0	0/0	0/0
dmeE_32_F0	F	0/0	0/0	0/0	0/0	0/0	0/0	0/0
dmeE_32_M0	M	0/0	0/0	0/0	0/0	0/0	0/0	0/0
dmeE_34_F0	F	0/0	0/0	0/0	0/0	0/0	0/0	0/0
dmeE_34_M0	M	0/0	0/0	0/0	0/0	0/0	0/0	0/0
dmeA_01_F0	F	1/1	1/1	1/1	0/1	0/0	0/0	0/0
dmeA_01_M0	M	0/1	0/0	0/1	0/0	0/0	0/0	1/1
dmeA_05_F0	F	0/0	0/1	0/0	0/0	0/0	0/0	0/1
dmeA_05_M0	M	1/1	0/0	0/0	0/1	0/0	0/0	0/1
dmeA_15_F0	F	0/1	0/0	0/0	0/0	0/0	-	0/1
dmeA_15_M0	M	1/1	0/1	0/1	0/0	0/0	-	0/0
dmeA_18_F0	F	1/1	homo	0/0	0/0	0/0	-	0/0
dmeA_18_M0	M	1/1	-	0/1	0/0	0/0	-	0/1
dmeA_23_F0	F	0/1	0/0	0/0	0/1	0/0	0/0	0/0
dmeA_23_M0	M	1/1	0/0	0/0	0/0	0/0	hom	0/0
dmeA_25_F0	F	1/1	0/1	0/0	0/0	0/0	0/0	0/0
dmeA_25_M0	M	0/0	0/0	0/0	0/0	0/0	0/0	0/1
Number of crossovers
POPULATION	FAM	CHROM	crossovers
Dmel(West Africa)	fam01	2L	1
		2R	0
		3L	6
		3R	4
		X	6
	fam05	2L	4
		2R	5
		3L	3
		3R	0
		X	4
	fam15	2L	0
		2R	3
		3L	1
		3R	0
		X	6
	fam18	2L	7
		2R	4
		3L	2
		3R	7
		X	6
	fam23	2L	0
		2R	0
		3L	0
		3R	6
		X	7
	fam25	2L	10
		2R	3
		3L	3
		3R	0
		X	5
Dmel(Europe)	fam27	2L	0
		2R	1
		3L	5
		3R	4
		X	4
	fam28	2L	2
		2R	4
		3L	1
		3R	3
		X	3
	fam29	2L	0
		2R	2
		3L	3
		3R	2
		X	1
	fam30	2L	5
		2R	1
		3L	1
		3R	4
		X	4
	fam32	2L	2
		2R	5
		3L	2
		3R	2
		X	3
	fam34	2L	3
		2R	1
		3L	1
		3R	3
		X	2
Dsim(Europe)	fam25	2L	5
		2R	4
		3L	2
		3R	6
		X	5
	fam26	2L	3
		2R	2
		3L	2
		3R	1
		X	5
	fam27	2L	6
		2R	4
		3L	6
		3R	8
		X	2
	fam28	2L	2
		2R	2
		3L	0
		3R	6
		X	4
	fam29	2L	4
		2R	3
		3L	6
		3R	2
		X	4
	fam31	2L	5
		2R	2
		3L	4
		3R	2
		X	2
