## supplementary table S3 for "Variation in mutation, recombination, and transposition rates in *Drosophila melanogaster* and *Drosophila simulans*"

### Sheet: Sheet1
POPULATION	FAM	insertions	callable_bp	callable_copy	rate_bp	rate_copy
Dmel(West Africa)	fam01	2	1021623880	31310	1.95767e-09	6.38774e-05
	fam05	0	1032136125	35351	0	0
	fam15	6	1029852105	34090	5.82608e-09	0.000176005
	fam18	1	1025596835	33407	9.75042e-10	2.99338e-05
	fam23	6	1027384695	35916	5.84007e-09	0.000167056
	fam25	3	1017967995	30016	2.94705e-09	9.99467e-05
Dmel(Europe)	fam27	1	1016514885	28510	9.83753e-10	3.50754e-05
	fam28	9	1027738190	30975	8.75709e-09	0.000290557
	fam29	16	1035114875	36866	1.54572e-08	0.000434004
	fam30	4	1032802100	33369	3.87296e-09	0.000119872
	fam32	7	1028009200	31325	6.80928e-09	0.000223464
	fam34	8	825502716	31566	9.69106e-09	0.000253437
Dsim(Europe)	fam25	2	1011316750	27935	1.97762e-09	7.15948e-05
	fam26	0	1008369080	26012	0	0
	fam27	9	1000380155	22894	8.99658e-09	0.000393116
	fam28	8	941698995	19010	8.49528e-09	0.000420831
	fam29	5	993090510	22156	5.03479e-09	0.000225673
	fam31	2	974880880	20601	2.05153e-09	9.70827e-05
POPULATION	SuperFam	copy_num	insertions	insertion_rate
Dmel(Europe)	Jockey	24489	3	0.000122504
Dmel(Europe)	Gypsy	52858	19	0.000359454
Dmel(Europe)	Pao	13000	6	0.000461539
Dmel(Europe)	CMC-Transib	5266	16	0.00303836
Dmel(Europe)	hAT-hobo	2194	1	0.000455789
Dmel(West Africa)	Gypsy	57082	1	1.75187e-05
Dmel(West Africa)	CMC-Transib	5415	17	0.00313943
Dsim(Europe)	Gypsy	30194	6	0.000198715
Dsim(Europe)	hAT-hobo	3769	1	0.000265322
Dsim(Europe)	Pao	14756	2	0.000135538
Dsim(Europe)	CMC-Transib	5289	3	0.000567215
Dsim(Europe)	Copia	2214	6	0.00271003
Dsim(Europe)	TcMar-Mariner	261	8	0.0306513
